# Evo-Scope: Fully automated assessment of correlated evolution on phylogenetic trees

**DOI:** 10.1101/2022.12.08.519595

**Authors:** Maxime Godfroid, Charles Coluzzi, Amaury Lambert, Philippe Glaser, Eduardo P. C. Rocha, Guillaume Achaz

**Author notes:** Corresponding author: Maxime Godfroid.

## Abstract

1. Correlated evolution describes how multiple biological traits evolve together. Recently developed methods provide increasingly detailed results of correlated evolution, sometimes at elevated computational costs.
2. Here, we present ***evo-scope***, a fast and fully-automated pipeline with minimal input requirements to compute correlation between discrete traits evolving on a phylogenetic tree. Notably, we improve two of our previously developed tools that efficiently compute statistics of correlated evolution to characterize the nature, such as synergy or antagonism, and the strength of the interdependence between the traits.
3. Furthermore, we improved the running time and implemented several additional features, such as genetic mapping, Bayesian Markov Chain Monte Carlo estimation, consideration of missing data and phylogenetic uncertainty.
4. As an application, we scan a published penicillin resistance data set of *Streptococcus pneumoniae* and characterize genetic mutations that correlate with antibiotic resistance. The pipeline is accessible both as a self-contained github repository (https://github.com/Maxime5G/EvoScope) and through a graphical galaxy interface (https://galaxy.pasteur.fr/u/maximeg/w/evoscope).
