## Supplementary material for "Evo-Scope: Fully automated assessment of correlated evolution on phylogenetic trees": Table S1

### Sheet: Sheet1
Tool name	reference
pyseer	Lees JA, Galardini M, Bentley SD, Weiser JN, Corander J. 2018. pyseer: a comprehensive tool for microbial pangenome-wide association studies. Bioinformatics 34:4310–4312.
scoary	Brynildsrud O, Bohlin J, Scheffer L, Eldholm V. 2016. Rapid scoring of genes in microbial pan-genome-wide association studies with Scoary. Genome Biology 17:238.
bugwas	Earle SG, Wu C-H, Charlesworth J, Stoesser N, Gordon NC, Walker TM, Spencer CCA, Iqbal Z, Clifton DA, Hopkins KL, et al. 2016. Identifying lineage effects when controlling for population structure improves power in bacterial association studies. Nat Microbiol 1:1–8.
treewas	Collins C, Didelot X. 2018. A phylogenetic method to perform genome-wide association studies in microbes that accounts for population structure and recombination. PLOS Computational Biology 14:e1005958.
POUTINE	Chen PE, Shapiro BJ. 2021. Classic genome-wide association methods are unlikely to identify causal variants in strongly clonal microbial populations. bioRxiv:2021.06.30.450606.
phyC	Farhat MR, Shapiro BJ, Kieser KJ, Sultana R, Jacobson KR, Victor TC, Warren RM, Streicher EM, Calver A, Sloutsky A, et al. 2013. Genomic analysis identifies targets of convergent positive selection in drug-resistant Mycobacterium tuberculosis. Nat Genet 45:1183–1189.
CCTSWEEP/VENN	Habib F, Johnson AD, Bundschuh R, Janies D. 2007. Large scale genotype–phenotype correlation analysis based on phylogenetic trees. Bioinformatics 23:785–788.
GWAMAR	Wozniak M, Tiuryn J, Wong L. 2014. GWAMAR: Genome-wide assessment of mutations associated with drug resistance in bacteria. BMC Genomics 15:S10.
PhenotypeSeeker	Aun E, Brauer A, Kisand V, Tenson T, Remm M. 2018. A k-mer-based method for the identification of phenotype-associated genomic biomarkers and predicting phenotypes of sequenced bacteria. PLOS Computational Biology 14:e1006434.
Kover	Drouin A, Giguère S, Déraspe M, Marchand M, Tyers M, Loo VG, Bourgault A-M, Laviolette F, Corbeil J. 2016. Predictive computational phenotyping and biomarker discovery using reference-free genome comparisons. BMC Genomics 17:754.
Magnamwar	Sexton CE, Smith HZ, Newell PD, Douglas AE, Chaston JM. 2018. MAGNAMWAR: an R package for genome-wide association studies of bacterial orthologs. Bioinformatics 34:1951–1952.
Hawk	Rahman A, Hallgrímsdóttir I, Eisen M, Pachter L. 2018. Association mapping from sequencing reads using k-mers.Flint J, editor. eLife 7:e32920.
DBGWAS	Jaillard M, Lima L, Tournoud M, Mahé P, Belkum A van, Lacroix V, Jacob L. 2018. A fast and agnostic method for bacterial genome-wide association studies: Bridging the gap between k-mers and genetic events. PLOS Genetics 14:e1007758.
epics	Behdenna A, Pothier J, Abby SS, Lambert A, Achaz G. 2016. Testing for Independence between Evolutionary Processes. Syst Biol 65:812–823.
epocs	Behdenna A, Godfroid M, Petot P, Pothier J, Lambert A, Achaz G. 2021. A minimal yet flexible likelihood framework to assess correlated evolution. Systematic Biology:syab092.
Coev/CoevRJ	Meyer X, Dib L, Silvestro D, Salamin N. 2019. Simultaneous Bayesian inference of phylogeny and molecular coevolution. PNAS 116:5027–5036.
CoMap	Dutheil J, Pupko T, Jean-Marie A, Galtier N. 2005. A Model-Based Approach for Detecting Coevolving Positions in a Molecule. Molecular Biology and Evolution 22:1919–1928.
MIp	Gloor GB, Martin LC, Wahl LM, Dunn SD. 2005. Mutual Information in Protein Multiple Sequence Alignments Reveals Two Classes of Coevolving Positions. Biochemistry 44:7156–7165.
Phylogenetic logistic regression	Ives AR, Garland T Jr. 2010. Phylogenetic Logistic Regression for Binary Dependent Variables. Systematic Biology 59:9–26.
DCA/SuperDCA	Morcos F, Pagnani A, Lunt B, Bertolino A, Marks DS, Sander C, Zecchina R, Onuchic JN, Hwa T, Weigt M. 2011. Direct-coupling analysis of residue coevolution captures native contacts across many protein families. PNAS 108:E1293–E1301.
CoPAP	Cohen O, Ashkenazy H, Levy Karin E, Burstein D, Pupko T. 2013. CoPAP: Coevolution of Presence–Absence Patterns. Nucleic Acids Res 41:W232–W237.
SpydrPick	Pensar J, Puranen S, Arnold B, MacAlasdair N, Kuronen J, Tonkin-Hill G, Pesonen M, Xu Y, Sipola A, Sánchez-Busó L, et al. 2019. Genome-wide epistasis and co-selection study using mutual information. Nucleic Acids Res 47:e112–e112.
genomeDCA	Skwark MJ, Croucher NJ, Puranen S, Chewapreecha C, Pesonen M, Xu YY, Turner P, Harris SR, Beres SB, Musser JM, et al. 2017. Interacting networks of resistance, virulence and core machinery genes identified by genome-wide epistasis analysis. PLOS Genetics 13:e1006508.
